# Long-term evolution of *Streptococcus mitis* and *Streptococcus pneumoniae* leads to higher genetic diversity within rather than between human populations

**DOI:** 10.1101/2023.11.22.568241

**Authors:** Charlotte Davison, Sam Tallman, Megan de Ste-Croix, Martin Antonio, Marco R. Oggioni, Brenda Kwambana-Adams, Fabian Freund, Sandra Beleza

## Abstract

Evaluation of the apportionment of genetic diversity of bacterial commensals within and between populations is an important step in the characterization of their evolutionary potential. Recent studies showed a correlation between the genomic diversity of human commensal strains and that of their host, but the strength of this correlation and of the geographic structure among populations is a matter of debate. Here, we studied the genomic diversity and evolution of the phylogenetically related oronasopharingeal healthy-carriage *Streptococcus mitis* and *Streptococcus pneumoniae*, whose lifestyles range from stricter commensalism to high pathogenic potential. A total of 119 *S. mitis* genomes showed higher within- and among-host variation than 810 *S. pneumoniae* genomes in European, East Asian and African populations. Summary statistics of the site-frequency spectrum for synonymous and non-synonymous variation and ABC modelling showed this difference to be due to higher historical population effective size (*N_e_*) in *S. mitis,* whose genomic variation been maintained close to mutation-drift equilibrium across (at least many) generations, whereas *S. pneumoniae* has been expanding from a smaller ancestral population and has been subjected to adaptive selection. Strikingly, both species show limited differentiation among populations. As genetic differentiation is inversely proportional to the product of effective population size and migration rate (*N*_e_*m),* we argue that large *N_e_* have led to similar differentiation patterns, even if *m* is very low for *S. mitis*. We conclude that more diversity within than among human populations and limited population differentiation must be common features of the human microbiome due to large *N_e_*.
