## Supplementary Data Files for "Long-term evolution of *Streptococcus mitis* and *Streptococcus pneumoniae* leads to higher genetic diversity within rather than between human populations": Davison_etal_Sumplementary Data Files 1-5.xlsx

### Sheet: S.D.1. Mitis-95thPercentlie
Supplementary Data 1. Genes in the 95th percentile of S. mitis dN/dS distribution. Loci annotation based in the reference sequence S. mitis NCTC 12261 (NCBI accession: NZ_CP028414.1; NCBI assembly accession: GCF_000148585.2) . Cut-off value for genes in the 97.5th percentile of S. mitis dN/dS distribution is 1.37.
locus_tag	assembly	genomic_accession	start (bp)	end (bp)	strand	product_accession	name	symbol	locus_length (bp)	N_syn_variants	N_nonsyn_variants	N_total_variants	dN/dS	Eggnog Annotation
SM12261_RS00125	GCF_000148585.2	NZ_CP028414.1	23613	24170	+	WP_000863561.1	histidine phosphatase family protein	NA	558	15	15	30	1	Function unknown
SM12261_RS01960	GCF_000148585.2	NZ_CP028414.1	365563	365862	+	WP_001013977.1	DUF4651 domain-containing protein	NA	300	42	42	84	1	Function unknown
SM12261_RS08165	GCF_000148585.2	NZ_CP028414.1	1612824	1613654	-	WP_001148089.1	energy-coupling factor transporter transmembrane protein EcfT	NA	831	9	9	18	1	P: Inorganic ion transport and metabolism (Cobalt transport protein; transmembrane transporter activity)
SM12261_RS06685	GCF_000148585.2	NZ_CP028414.1	1292146	1292556	-	WP_000273892.1	GNAT family N-acetyltransferase	NA	411	67	67	134	1	Function unknown
SM12261_RS04295	GCF_000148585.2	NZ_CP028414.1	794266	794835	+	WP_000443732.1	GNAT family N-acetyltransferase	NA	570	5	5	10	1	J:Translation, ribosomal structure and biogenesis (COG1670 acetyltransferases, including N-acetylases of ribosomal proteins)
SM12261_RS00100	GCF_000148585.2	NZ_CP028414.1	20603	20836	+	WP_000941923.1	hypothetical protein	NA	234	9	9	18	1	Function unknown
SM12261_RS04490	GCF_000148585.2	NZ_CP028414.1	836438	836572	+	WP_000863852.1	DUF4044 domain-containing protein	NA	135	3	3	6	1	Function unknown
SM12261_RS07745	GCF_000148585.2	NZ_CP028414.1	1526093	1528276	+	WP_001041321.1	penicillin-binding protein PBP1a	pbp1a	2184	1	1	2	1	M: Cell wall/membrane/envelope biogenesis
SM12261_RS09310	GCF_000148585.2	NZ_CP028414.1	1848762	1850045	-	WP_000170225.1	insulinase family protein	NA	1284	153	155	308	1.01307	Function unknown
SM12261_RS05940	GCF_000148585.2	NZ_CP028414.1	1145011	1145946	-	WP_000872229.1	serine hydrolase	NA	936	133	137	270	1.0229	V: Defense mechanisms; Beta-lactamase
SM12261_RS04170	GCF_000148585.2	NZ_CP028414.1	773378	774355	-	WP_000915854.1	Gfo/Idh/MocA family oxidoreductase	NA	978	140	146	286	1.03571	Function unknown
SM12261_RS02315	GCF_000148585.2	NZ_CP028414.1	419970	420569	+	WP_000169924.1	phosphoribosylanthranilate isomerase	NA	600	71	75	146	1.05634	E: Amino acid transport and metabolism
SM12261_RS01275	GCF_000148585.2	NZ_CP028414.1	244334	245353	-	WP_000649187.1	alcohol dehydrogenase AdhP	adhP	1020	13	14	27	1.07692	C: ENOG: Energy production and conversion; cog: Inorganic ion transport and metabolism
SM12261_RS06655	GCF_000148585.2	NZ_CP028414.1	1287874	1288422	-	WP_000835666.1	GNAT family N-acetyltransferase	NA	549	71	78	149	1.09859	J:Translation, ribosomal structure and biogenesis (COG1670 acetyltransferases, including N-acetylases of ribosomal proteins)
SM12261_RS03980	GCF_000148585.2	NZ_CP028414.1	734891	735451	+	WP_000199125.1	DUF1697 domain-containing protein	NA	561	63	70	133	1.11111	Function unknown
SM12261_RS08660	GCF_000148585.2	NZ_CP028414.1	1713454	1714005	-	WP_029689653.1	hypothetical protein	NA	552	31	35	66	1.12903	Function unknown
SM12261_RS00710	GCF_000148585.2	NZ_CP028414.1	153276	153815	+	WP_000834339.1	5-formyltetrahydrofolate cyclo-ligase	NA	540	77	88	165	1.14286	H: Coenzyme transport and metabolism (5-formyltetrahydrofolate cyclo-ligase family)
SM12261_RS02335	GCF_000148585.2	NZ_CP028414.1	423240	423695	+	WP_000155436.1	GNAT family N-acetyltransferase	NA	456	55	63	118	1.14545	K: Transcription
SM12261_RS09320	GCF_000148585.2	NZ_CP028414.1	1851451	1851819	+	WP_000455896.1	S4 domain-containing protein YaaA	yaaA	369	39	45	84	1.15385	Function unknown
SM12261_RS00430	GCF_000148585.2	NZ_CP028414.1	98935	99792	+	WP_000220690.1	VOC family protein	NA	858	104	120	224	1.15385	Function unknown
SM12261_RS08405	GCF_000148585.2	NZ_CP028414.1	1674313	1674885	-	WP_001028387.1	nucleotidyltransferase family protein	NA	573	53	62	115	1.16981	E: Amino acid transport and metabolism (Nucleotidyltransferase)
SM12261_RS02885	GCF_000148585.2	NZ_CP028414.1	524015	524428	-	WP_000792891.1	hypothetical protein	NA	414	25	31	56	1.24	Function unknown
SM12261_RS06075	GCF_000148585.2	NZ_CP028414.1	1171410	1171919	-	WP_001171156.1	methylated-DNA--[protein]-cysteine S-methyltransferase	NA	510	52	67	119	1.28846	Function unknown
SM12261_RS05100	GCF_000148585.2	NZ_CP028414.1	975360	975791	+	WP_078228403.1	GtrA family protein	NA	432	6	8	14	1.33333	Function unknown
SM12261_RS06770	GCF_000148585.2	NZ_CP028414.1	1312094	1312606	-	WP_000892239.1	UDP-N-acetylmuramoylalanyl-D-glutamate--2, 6-diaminopimelate ligase (genbank)// YiiX/YebB-like N1pC/P60 family cysteine (RefSeq NZ_CP028414.1)	NA	513	24	33	57	1.375	S: Signal transduction mechanisms (Permuted papain-like amidase enzyme, YaeF/YiiX, C92 family)
SM12261_RS05205	GCF_000148585.2	NZ_CP028414.1	999534	1000649	-	WP_000706386.1	glycerate kinase	NA	1116	139	192	331	1.38129	G: Carbohydrate transport and metabolism
SM12261_RS08280	GCF_000148585.2	NZ_CP028414.1	1638923	1639426	-	WP_000800907.1	phosphatase PAP2 family protein	NA	504	44	62	106	1.40909	Function unknown
SM12261_RS02180	GCF_000148585.2	NZ_CP028414.1	393161	393310	+	WP_004238795.1	hypothetical protein (GenBank) //polyketide cyclase (pseudo-gene?; (RefSeq NZ_CP028414.1))	NA	150	26	38	64	1.42308	Function unknown
SM12261_RS05745	GCF_000148585.2	NZ_CP028414.1	1108217	1108483	-	WP_000362429.1	chorismate mutase	NA	267	2	3	5	1.5	E: Amino acid transport and metabolism
SM12261_RS06710	GCF_000148585.2	NZ_CP028414.1	1296917	1297372	-	WP_000405280.1	GNAT family N-acetyltransferase	NA	456	42	71	113	1.69048	K: Transcription (overlaps another CDS with the same product name)
SM12261_RS07110	GCF_000148585.2	NZ_CP028414.1	1403539	1403826	-	WP_000659133.1	rhodanese-like domain-containing protein	NA	288	3	7	10	2.33333	P: Inorganic ion transport and metabolism
SM12261_RS01820	GCF_000148585.2	NZ_CP028414.1	339105	339716	+	WP_000394026.1	CPBP family intramembrane metalloprotease	NA	612	3	7	10	2.33333	V: CAAX protease self-immunity; COG Defense mechanisms
SM12261_RS08630	GCF_000148585.2	NZ_CP028414.1	1706830	1707336	-	WP_000423408.1	GNAT family N-acetyltransferase	NA	507	3	8	11	2.66667	K: Transcription
SM12261_RS02135	GCF_000148585.2	NZ_CP028414.1	383246	384106	-	WP_000959991.1	AraC family transcriptional regulator	NA	861	1	3	4	3	K:Transcription

### Sheet: S.D.2.Mitis-5thPercentile
Supplementary Data 2. Genes in the 5th percentile of S. mitis dN/dS distribution. Loci annotation based in the reference sequence S. mitis NCTC 12261 (NCBI accession: NZ_CP028414.1; NCBI assembly accession: GCF_000148585.2) . Cut-off value for genes in the 2.5th percentile of S. mitis dN/dS distribution is 0.048.
locus_tag	assembly	genomic_accession	start	end	strand	product_accession	name	symbol	locus_length (bp)	N_syn_variants	N_nonsyn_variants	N_total_variants	dN/dS	Eggnog Annotation
SM12261_RS08715	GCF_000148585.2	NZ_CP028414.1	1724798	1725742	+	WP_000815623.1	magnesium transporter CorA family protein	NA	945	158	2	160	0.0126582	P: norganic ion transport and metabolism CorA-like Mg2+ transporter protein
SM12261_RS00475	GCF_000148585.2	NZ_CP028414.1	110033	110644	+	WP_000092756.1	30S ribosomal protein S4	rpsD	612	41	1	42	0.0243902	J: Translation, ribosomal structure and biogenesis
SM12261_RS08690	GCF_000148585.2	NZ_CP028414.1	1717185	1717583	-	WP_000591165.1	transcriptional regulator Spx	spx	399	40	1	41	0.025	P: Inorganic ion transport and metabolism; K:transcription
SM12261_RS01190	GCF_000148585.2	NZ_CP028414.1	226114	226584	+	WP_000087873.1	30S ribosomal protein S7	rpsG	471	34	1	35	0.0294118	J: Translation, ribosomal structure and biogenesis
SM12261_RS04190	GCF_000148585.2	NZ_CP028414.1	776075	776368	+	WP_000916509.1	50S ribosomal protein L27	rpmA	294	29	1	30	0.0344828	J: Translation, ribosomal structure and biogenesis
SM12261_RS07505	GCF_000148585.2	NZ_CP028414.1	1483167	1483727	+	WP_000568643.1	elongation factor P	efp	561	56	2	58	0.0357143	J: Translation, ribosomal structure and biogenesis
SM12261_RS02620	GCF_000148585.2	NZ_CP028414.1	466241	467551	+	WP_001207696.1	ribosome biogenesis GTPase Der	der	1311	213	8	221	0.0375587	Function unknown
SM12261_RS08545	GCF_000148585.2	NZ_CP028414.1	1698696	1699094	-	WP_000245504.1	30S ribosomal protein S8	rpsH	399	25	1	26	0.04	J: Translation, ribosomal structure and biogenesis
SM12261_RS02815	GCF_000148585.2	NZ_CP028414.1	506051	506743	+	WP_000240129.1	phosphoglycerate mutase	NA	693	72	3	75	0.0416666	G: Carbohydrate transport and metabolism
SM12261_RS08565	GCF_000148585.2	NZ_CP028414.1	1700461	1700829	-	WP_000616545.1	50S ribosomal protein L14	rplN	369	21	1	22	0.0476191	J: Translation, ribosomal structure and biogenesis
SM12261_RS02600	GCF_000148585.2	NZ_CP028414.1	462977	463450	+	WP_001203672.1	transcriptional repressor NrdR	nrdR	474	62	3	65	0.0483871	K:Transcription
SM12261_RS00740	GCF_000148585.2	NZ_CP028414.1	159047	159493	+	WP_001231476.1	arginine repressor	argR	447	41	2	43	0.0487805	K:Transcription
SM12261_RS04465	GCF_000148585.2	NZ_CP028414.1	832223	833332	+	WP_000201903.1	RNA polymerase sigma factor RpoD	rpoD	1110	198	10	208	0.0507614	K:Transcription
SM12261_RS08855	GCF_000148585.2	NZ_CP028414.1	1747124	1748803	+	WP_000331986.1	ribonuclease J	NA	1680	269	14	283	0.0522388	J: Translation, ribosomal structure and biogenesis (An RNase that has 5'-3' exonuclease and possibly endonuclease activity. Involved in maturation of rRNA and in some organisms also mRNA maturation and or decay)
SM12261_RS08670	GCF_000148585.2	NZ_CP028414.1	1715458	1715763	-	WP_000017620.1	DUF1292 domain-containing protein	NA	306	38	2	40	0.0526316	Function unknown
SM12261_RS04145	GCF_000148585.2	NZ_CP028414.1	766795	768207	+	WP_000797054.1	Fe-S cluster assembly protein SufB	sufB	1413	243	13	256	0.053719	O: Post-translational modification, protein turnover, and chaperones
SM12261_RS09025	GCF_000148585.2	NZ_CP028414.1	1788691	1789575	-	WP_004235732.1	SPFH domain-containing protein	NA	885	144	8	152	0.0559441	Function unknown
SM12261_RS01195	GCF_000148585.2	NZ_CP028414.1	226864	228945	+	WP_000090348.1	elongation factor G	fusA	2082	175	10	185	0.0571428	J: Translation, ribosomal structure and biogenesis (Catalyzes the GTP-dependent ribosomal translocation step during translation elongation. During this step, the ribosome changes from the pre-translocational (PRE) to the post- translocational (POST) state as the newly formed A-site-bound peptidyl-tRNA and P-site-bound deacylated tRNA move to the P and E sites, respectively. Catalyzes the coordina…
SM12261_RS03370	GCF_000148585.2	NZ_CP028414.1	614555	615712	+	WP_000742895.1	ABC transporter ATP-binding protein	NA	1158	209	12	221	0.0574163	E: Amino acid transport and metabolism
SM12261_RS04265	GCF_000148585.2	NZ_CP028414.1	789404	790141	+	WP_000002996.1	UMP kinase	NA	738	109	7	116	0.0642202	F: Nucleotide transport and metabolism
SM12261_RS08555	GCF_000148585.2	NZ_CP028414.1	1699511	1700053	-	WP_000013542.1	50S ribosomal protein L5	rplE	543	31	2	33	0.0645161	J: Translation, ribosomal structure and biogenesis
SM12261_RS03710	GCF_000148585.2	NZ_CP028414.1	685559	686644	+	WP_000804766.1	23S rRNA (adenine(2503)-C(2))-methyltransferase RlmN	rlmN	1086	200	13	213	0.065	J: Translation, ribosomal structure and biogenesis
SM12261_RS02640	GCF_000148585.2	NZ_CP028414.1	468849	471362	+	WP_001274066.1	preprotein translocase subunit SecA	secA	2514	362	24	386	0.0662983	U: Intracellular trafficking, secretion, and vesicular transport (Part of the Sec protein translocase complex. Interacts with the SecYEG preprotein conducting channel. Has a central role in coupling the hydrolysis of ATP to the transfer of proteins into and across the cell membrane, serving as an ATP-driven molecular motor driving the stepwise translocation of polypeptide chains across the membra…
SM12261_RS07370	GCF_000148585.2	NZ_CP028414.1	1455798	1457711	-	WP_000614511.1	Stk1 family PASTA domain-containing Ser/Thr kinase	pknB	1914	149	10	159	0.0671141	KLT: Transcription, Replication, recombination and repair, Signal transduction mechanisms
SM12261_RS01845	GCF_000148585.2	NZ_CP028414.1	341953	343089	+	WP_000032285.1	transcription termination/antitermination protein NusA	nusA	1137	203	14	217	0.0689655	K: Transcription
SM12261_RS06435	GCF_000148585.2	NZ_CP028414.1	1234873	1236009	-	WP_000120723.1	L-lactate oxidase	lctO	1137	174	12	186	0.0689655	C: Energy production and conversion
SM12261_RS09040	GCF_000148585.2	NZ_CP028414.1	1792059	1792763	-	WP_001269496.1	metal ABC transporter ATP-binding protein	NA	705	112	8	120	0.0714286	P: Inorganic ion transport and metabolism
SM12261_RS08355	GCF_000148585.2	NZ_CP028414.1	1656553	1660158	-	WP_000907164.1	DNA-directed RNA polymerase subunit beta	rpoB	3606	557	41	598	0.073741	K: Transcription
SM12261_RS01525	GCF_000148585.2	NZ_CP028414.1	289198	290265	+	WP_000159550.1	ABC transporter ATP-binding protein	NA	1068	93	7	100	0.0752688	P: Inorganic ion transport and metabolism
SM12261_RS01345	GCF_000148585.2	NZ_CP028414.1	258080	259294	+	WP_000666474.1	pyridoxal phosphate-dependent aminotransferase	NA	1215	226	17	243	0.0755556	E: Amino acid transport and metabolism
SM12261_RS07395	GCF_000148585.2	NZ_CP028414.1	1463179	1463493	-	WP_025169762.1	DNA-directed RNA polymerase subunit omega	NA	315	40	4	44	0.0769231	K: Transcription
SM12261_RS05615	GCF_000148585.2	NZ_CP028414.1	1087362	1088441	-	WP_050278219.1	glutamine-hydrolyzing carbamoyl-phosphate synthase small subunit	carA	1080	192	15	207	0.0789474	Function unknown
SM12261_RS08350	GCF_000148585.2	NZ_CP028414.1	1652837	1656514	-	WP_000228758.1	DNA-directed RNA polymerase subunit beta'	rpoC	3678	541	43	584	0.0799256	K: Transcription
SM12261_RS08485	GCF_000148585.2	NZ_CP028414.1	1691886	1692821	-	WP_000568988.1	DNA-directed RNA polymerase subunit alpha	NA	936	60	5	65	0.0833333	K: Transcription
SM12261_RS08600	GCF_000148585.2	NZ_CP028414.1	1703180	1704013	-	WP_000512911.1	50S ribosomal protein L2	rplB	834	72	6	78	0.0833334	J: Translation, ribosomal structure and biogenesis (One of the primary rRNA binding proteins. Required for association of the 30S and 50S subunits to form the 70S ribosome, for tRNA binding and peptide bond formation. It has been suggested to have peptidyltransferase activity)
SM12261_RS08240	GCF_000148585.2	NZ_CP028414.1	1631740	1632762	-	WP_000290683.1	ketol-acid reductoisomerase	ilvC	1023	131	11	142	0.0859375	H:Coenzyme transport and metabolism
SM12261_RS09035	GCF_000148585.2	NZ_CP028414.1	1791260	1792066	-	WP_000950030.1	metal ABC transporter permease	NA	807	139	12	151	0.0863309	P: Inorganic ion transport and metabolism
SM12261_RS07065	GCF_000148585.2	NZ_CP028414.1	1388401	1388913	-	WP_001049320.1	adenine phosphoribosyltransferase	NA	513	81	7	88	0.0864198	F:Nucleotide transport and metabolism
SM12261_RS09265	GCF_000148585.2	NZ_CP028414.1	1841185	1841964	-	WP_000268459.1	30S ribosomal protein S2	rpsB	780	92	8	100	0.0869565	J: Translation, ribosomal structure and biogenesis
SM12261_RS06845	GCF_000148585.2	NZ_CP028414.1	1332992	1334170	-	WP_000777770.1	pyridoxal phosphate-dependent aminotransferase	NA	1179	23	2	25	0.0869566	E: Amino acid transport and metabolism
SM12261_RS03740	GCF_000148585.2	NZ_CP028414.1	691216	691488	+	WP_000268760.1	30S ribosomal protein S16	rpsP	273	22	2	24	0.0909091	J: Translation, ribosomal structure and biogenesis
SM12261_RS03050	GCF_000148585.2	NZ_CP028414.1	554917	555114	-	WP_004235080.1	ferredoxin	NA	198	22	2	24	0.0909091	Function unknown
SM12261_RS01690	GCF_000148585.2	NZ_CP028414.1	321236	322582	+	WP_001122889.1	type I glutamate--ammonia ligase	glnA	1347	182	17	199	0.0934066	E: Amino acid transport and metabolism
SM12261_RS07470	GCF_000148585.2	NZ_CP028414.1	1476201	1477745	-	WP_001025437.1	peptide chain release factor 3	NA	1545	267	25	292	0.093633	J: Translation, ribosomal structure and biogenesis
SM12261_RS06135	GCF_000148585.2	NZ_CP028414.1	1182619	1183536	-	WP_000038733.1	glycine--tRNA ligase subunit alpha	glyQ	918	158	15	173	0.0949367	J: Translation, ribosomal structure and biogenesis

### Sheet: S.D.3.Pneumo-95thPercentile
Supplementary Data 3. Genes in the 95th percentile of S. pneumoniae dN/dS distribution. Loci annotation based in the reference sequence S. pneumoniae R6 (NCBI accession: NC_003098.1; NCBI assembly accession: GCF_000007045.1) . Cut-off value for genes in the 97.5th percentile of S. pneumoniae dN/dS distribution is 2.67.
locus_tag	old_locus_tag	assembly	genomic_accession	start (bp)	end (bp)	strand	product_accession	name	symbol	gene_length (bp)	N_syn_variants	N_nonsyn_variants	N_total_variants	dN/dS	Eggnog Annotation	Eggnog Annotation2
SPR_RS09500	spr1879	GCF_000007045.1	NC_003098.1	1849358	1850635	-	WP_001277916.1	glutamyl-tRNA synthetase	NA	1278	1	2	3	1.99999	J: Translation, ribosomal structure and biogenesis
SPR_RS08410	spr1691	GCF_000007045.1	NC_003098.1	1661517	1662245	-	WP_000351907.1	segregation/condensation protein A	NA	729	1	2	3	2	D: Cell cycle control, cell division, chromosome partitioning
SPR_RS06615	spr1325	GCF_000007045.1	NC_003098.1	1312051	1312656	+	WP_000915944.1	NAD(P)H-dependent oxidoreductase	NA	606	1	2	3	2	Function unknown
SPR_RS05750	spr1151	GCF_000007045.1	NC_003098.1	1152860	1153663	+	WP_000811992.1	phosphorylcholine transferase LicD /Required for phosphorylcholine incorporation in teichoic and lipoteichoic acids	licD1	804	2	4	6	2	M: Cell wall/membrane/envelope biogenesis
SPR_RS01135	spr0214	GCF_000007045.1	NC_003098.1	208585	208968	+	WP_001118385.1	30S ribosomal protein S11	rpsK	384	1	2	3	2	J: Translation, ribosomal structure and biogenesis
SPR_RS08350	spr1679	GCF_000007045.1	NC_003098.1	1651238	1652002	-	WP_000082887.1	nuclear transport factor 2 family protein /SnoaL-like domain-containing protein	NA	765	2	4	6	2	Function unknown
SPR_RS10515	spr2037	GCF_000007045.1	NC_003098.1	2030746	2031060	-	WP_001809069.1	YhgE/Pip family protein	NA	315	1	2	3	2	J: Translation, ribosomal structure and biogenesis	V: Defense mechanisms
SPR_RS09035	spr1800	GCF_000007045.1	NC_003098.1	1771287	1771595	-	WP_000333257.1	hypothetical protein	NA	309	1	2	3	2	Function unknown
SPR_RS04510	spr0902	GCF_000007045.1	NC_003098.1	887626	888030	+	WP_000377663.1	hypothetical protein	NA	405	6	12	18	2	Function unknown
SPR_RS08405	spr1690	GCF_000007045.1	NC_003098.1	1660929	1661498	-	WP_000105310.1	segregation/condensation protein B	NA	570	1	2	3	2	D: Cell cycle control, cell division, chromosome partitioning
SPR_RS08680	spr1723	GCF_000007045.1	NC_003098.1	1704041	1704325	-	WP_000917304.1	co-chaperone GroES	groES	285	1	2	3	2	O: post-translational modification, protein turnover, and chaperones
SPR_RS06750	spr1356	GCF_000007045.1	NC_003098.1	1338378	1339607	-	WP_001065951.1	tetratricopeptide repeat protein	NA	1230	1	2	3	2	Function unknown
SPR_RS08510	spr1711	GCF_000007045.1	NC_003098.1	1683638	1684504	-	WP_000757165.1	sugar ABC transporter permease/ABC transporter membrane-spanning permease-multiple sugars	msmF	867	2	4	6	2	Function unknown
SPR_RS09645	spr1892	GCF_000007045.1	NC_003098.1	1871610	1872086	+	WP_000356601.1	cupin domain-containing protein	NA	477	5	10	15	2	Function unknown
SPR_RS01815	spr0351	GCF_000007045.1	NC_003098.1	351393	352277	+	WP_000771073.1	choline-binding protein CbpF	CbpF	885	1	2	3	2	D: Cell cycle control, cell division, chromosome partitioning	Cell wall-binding repeat protein
SPR_RS09630	spr1889	GCF_000007045.1	NC_003098.1	1868457	1868903	-	WP_001231472.1	arginine repressor	argR	447	2	4	6	2	K: Transcription
SPR_RS08710	spr1729	GCF_000007045.1	NC_003098.1	1707340	1707531	-	WP_000291826.1	cell wall-binding protein	NA	192	1	2	3	2	M: Cell wall/membrane/envelope biogenesis
SPR_RS02645	spr0522	GCF_000007045.1	NC_003098.1	522381	522836	+	WP_001856111.1	hypothetical protein	NA	456	1	2	3	2	Function unknown
SPR_RS04360	spr0869	GCF_000007045.1	NC_003098.1	862957	863454	+	WP_000275156.1	rRNA maturation RNase YbeY/endonuclease YbeY	ybeY	498	9	19	28	2.11111	J: Translation, ribosomal structure and biogenesis
SPR_RS02000	spr0390	GCF_000007045.1	NC_003098.1	387424	387846	-	WP_000203654.1	transcription antitermination factor NusB	nusB	423	8	17	25	2.125	K: Transcription
SPR_RS00265	spr0050	GCF_000007045.1	NC_003098.1	53441	53950	+	WP_000894018.1	VanZ family protein/Teicoplanin resistance protein	vanZ	510	11	24	35	2.18182	V: Defense mechanisms
SPR_RS10245	spr2012	GCF_000007045.1	NC_003098.1	2005297	2005959	-	WP_000649974.1	ComF family protein	comFC	663	5	11	16	2.2	Function unknown
SPR_RS09480	spr1875	GCF_000007045.1	NC_003098.1	1844525	1845667	-	WP_000746982.1	LysM peptidoglycan-binding domain-containing protein	NA	1143	5	11	16	2.2	M: Cell wall/membrane/envelope biogenesis
SPR_RS00135	spr0024	GCF_000007045.1	NC_003098.1	25221	25736	+	WP_000691236.1	histidine phosphatase family protein	NA	516	18	42	60	2.29412	Function unknown
SPR_RS00165	spr0030	GCF_000007045.1	NC_003098.1	30143	30376	-	WP_000492730.1	hypothetical protein	NA	234	10	11	21	2.33333	Function unknown
SPR_RS02230	spr0436	GCF_000007045.1	NC_003098.1	435469	435918	+	WP_000333647.1	GNAT family N-acetyltransferase	NA	450	7	17	24	2.42857	J: Translation, ribosomal structure and biogenesis
SPR_RS03805	spr0759	GCF_000007045.1	NC_003098.1	755929	756633	+	WP_001836117.1	peptide ABC transporter substrate-binding protein	NA	705	16	39	55	2.4375	E: Amino acid transport and metabolism
SPR_RS03685	spr0735	GCF_000007045.1	NC_003098.1	734330	735061	+	WP_011681781.1	hypothetical protein	NA	732	20	50	70	2.47368	Function unknown
SPR_RS07285	spr1465	GCF_000007045.1	NC_003098.1	1447199	1447948	+	WP_000500194.1	1-acyl-sn-glycerol-3-phosphate acyltransferase	plsC	750	2	5	7	2.5	I: Lipid transport and metabolism
SPR_RS04635	spr0926	GCF_000007045.1	NC_003098.1	912188	912790	+	WP_000969287.1	threonylcarbamoyl-AMP synthase	NA	603	3	8	11	2.66667	Function unknown
SPR_RS03695	spr0737	GCF_000007045.1	NC_003098.1	735335	735847	+	WP_001275919.1	hemolysin related protein	NA	513	12	32	44	2.66667	V: Defense mechanisms
SPR_RS09860	spr1933	GCF_000007045.1	NC_003098.1	1914475	1915326	-	WP_000434947.1	transcriptional regulator Rgg	rgg	852	3	8	11	2.66667	K: Transcription
SPR_RS08935	spr1780	GCF_000007045.1	NC_003098.1	1754739	1754927	-	WP_001036519.1	DNA-directed RNA polymerase subunit beta	NA	189	1	3	4	3	K: Transcription
SPR_RS06810	spr1368	GCF_000007045.1	NC_003098.1	1349823	1350221	-	WP_000428147.1	GNAT family N-acetyltransferase	NA	399	2	5	7	3	Function unknown
SPR_RS07235	spr1455	GCF_000007045.1	NC_003098.1	1437827	1438165	-	WP_001061594.1	alkylphosphonate utilization protein	NA	339	1	3	4	3	P: Inorganic ion transport and metabolism
SPR_RS07120	spr1434	GCF_000007045.1	NC_003098.1	1417596	1418540	-	WP_001122712.1	homoserine O-succinyltransferase	NA	945	1	3	4	3	E: Amino acid transport and metabolism
SPR_RS08370	spr1683	GCF_000007045.1	NC_003098.1	1654914	1655615	+	WP_000167846.1	UDP-glucose 4-epimerase GalE	galE	702	2	6	8	3	M: Cell wall/membrane/envelope biogenesis
SPR_RS07385	spr1486	GCF_000007045.1	NC_003098.1	1462462	1462905	-	WP_000691400.1	D-tyrosyl-tRNA(Tyr) deacylase	NA	444	1	3	4	3	J: Translation, ribosomal structure and biogenesis
SPR_RS07045	spr1418	GCF_000007045.1	NC_003098.1	1404855	1405634	-	WP_000742290.1	YbbR-like domain-containing protein	NA	780	1	3	4	3	Function unknown
SPR_RS02315	spr0452	GCF_000007045.1	NC_003098.1	459320	459829	+	WP_001088694.1	DUF2812 domain-containing protein	NA	510	10	33	43	3.3	Function unknown
SPR_RS04140	spr0825	GCF_000007045.1	NC_003098.1	827547	827768	+	WP_000602452.1	SP_0924 family bacteriocin-like peptide	NA	222	5	17	22	3.4	Function unknown
SPR_RS07305	spr1469	GCF_000007045.1	NC_003098.1	1450867	1451067	+	WP_001826938.1	hypothetical protein	NA	201	2	7	9	3.5	Function unknown
SPR_RS09880	spr1937	GCF_000007045.1	NC_003098.1	1918865	1919722	-	WP_000603787.1	transketolase	NA	858	1	4	5	3.99999	F: Nucleotide transport and metabolism
SPR_RS04150	spr0827	GCF_000007045.1	NC_003098.1	828545	828742	-	WP_001809535.1	helix-turn-helix transcriptional regulator	NA	198	1	4	5	4	K: Transcription
SPR_RS10300	spr2023	GCF_000007045.1	NC_003098.1	2014609	2015427	-	WP_001078983.1	rod shape-determining protein MreC	mreC	819	1	4	5	4	M: Cell wall/membrane/envelope biogenesis	D: Cell cycle control, cell division, chromosome partitioning
SPR_RS05870	spr1175	GCF_000007045.1	NC_003098.1	1175032	1175475	-	WP_001162128.1	flavodoxin	NA	444	1	4	5	4	C: Energy production and conversion
SPR_RS10405	spr2042	GCF_000007045.1	NC_003098.1	2033991	2035316	-	WP_000362880.1	sensor histidine kinase	comD	1326	4	18	22	4.5	T: Signal transduction mechanisms
SPR_RS00405	spr0074	GCF_000007045.1	NC_003098.1	79660	80070	+	WP_000291598.1	hypothetical protein	NA	411	4	19	23	4.75	Function unknown
SPR_RS03825	spr0763	GCF_000007045.1	NC_003098.1	759134	759364	+	WP_000037113.1	DUF2969 domain-containing protein	NA	231	1	5	6	5	Function unknown
SPR_RS05505	spr1103	GCF_000007045.1	NC_003098.1	1104862	1105116	-	WP_001809704.1	type II toxin-antitoxin system RelE/ParE family toxin	NA	255	1	5	6	5	D: Cell cycle control, cell division, chromosome partitioning	J: Translation, ribosomal structure and biogenesis
SPR_RS01805	spr0348	GCF_000007045.1	NC_003098.1	350229	350423	+	WP_001819829.1	hypothetical protein	NA	195	1	7	8	7	Function unknown
SPR_RS05090	spr1019	GCF_000007045.1	NC_003098.1	997722	998561	+	WP_000161389.1	DegV family protein	NA	840	1	7	8	7.00002	Function unknown
SPR_RS04020	spr0800	GCF_000007045.1	NC_003098.1	804440	804604	+	WP_001836122.1	hypothetical protein	NA	165	1	9	10	9	Function unknown

### Sheet: S.D4.Pneumo-5thPercentile
Supplementary Data 4. Genes in the 5th percentile of S. pneumoniae dN/dS distribution. Loci annotation based in the reference sequence S. pneumoniae R6 (NCBI accession: NC_003098.1; NCBI assembly accession: GCF_000007045.1) . Cut-off value for genes in the 2.5th percentile of S. pneumoniae dN/dS distribution is 0.11.
locus_tag	old_locus_tag	assembly	genomic_accession	start (bp)	end (bp)	strand	product_accession	name	symbol	locus_length (bp)	N_syn_variants	N_nonsyn_variants	N_total_variants	dN/dS	Eggnog Annotation
SPR_RS07920	spr1597	GCF_000007045.1	NC_003098.1	1574427	1574987	-	WP_001168886.1	mechanosensitive ion channel family protein	NA	561	21	1	22	0.0476191	P: Inorganic ion transport and metabolism
SPR_RS06275	spr1255	GCF_000007045.1	NC_003098.1	1253837	1254721	-	WP_001201789.1	phosphate ABC transporter permease PstA	pstA	885	19	1	20	0.0526316	P:Inorganic ion transport and metabolism
SPR_RS07565	spr1526	GCF_000007045.1	NC_003098.1	1502114	1502980	-	WP_001821805.1	sugar ABC transporter permease	NA	867	31	2	33	0.0645162	P:Inorganic ion transport and metabolism
SPR_RS04320	spr0861	GCF_000007045.1	NC_003098.1	855318	855848	+	WP_000848180.1	translation initiation factor IF-3	infC	531	16	1	17	0.0666667	J: Translation, ribosomal structure and biogenesis
SPR_RS08140	spr1636	GCF_000007045.1	NC_003098.1	1608877	1609443	-	WP_000601926.1	aminodeoxychorismate/anthranilate synthase component II	trpG	567	14	1	15	0.0714286	EH: Amino acid transport and metabolism, Coenzyme transport and metabolism
SPR_RS05590	spr1120	GCF_000007045.1	NC_003098.1	1119658	1121823	+	WP_000726269.1	ABC transporter permease subunit	NA	2166	26	2	28	0.076923	P: Inorganic ion transport and metabolism
SPR_RS06755	spr1357	GCF_000007045.1	NC_003098.1	1339597	1340763	-	WP_000435455.1	AI-2E family transporter	NA	1167	25	2	27	0.08	Function unknown
SPR_RS00915	spr0170	GCF_000007045.1	NC_003098.1	178139	179083	-	WP_000815629.1	magnesium transporter CorA family protein	NA	945	47	4	51	0.0851064	P: Inorganic ion transport and metabolism
SPR_RS06215	spr1243	GCF_000007045.1	NC_003098.1	1242787	1243857	-	WP_000725674.1	ABC transporter substrate-binding protein	NA	1071	11	1	12	0.0909091	Function unknown
SPR_RS07490	spr1510	GCF_000007045.1	NC_003098.1	1486672	1487931	-	WP_000144280.1	cell division protein FtsZ	ftsZ	1260	11	1	12	0.0909092	D: Cell cycle control, cell division, chromosome partitioning
SPR_RS10005	spr1962	GCF_000007045.1	NC_003098.1	1949304	1950188	-	WP_001808444.1	SPFH domain-containing protein	NA	885	11	1	12	0.0909092	O:Post-translational modification, protein turnover, and chaperones
SPR_RS07085	spr1427	GCF_000007045.1	NC_003098.1	1411427	1412659	-	WP_000106346.1	ATP-dependent Clp protease ATP-binding subunit ClpX	clpX	1233	119	11	130	0.092437	O: Post-translational modification, protein turnover, and chaperones
SPR_RS09105	spr1813	GCF_000007045.1	NC_003098.1	1783327	1784337	-	WP_000990607.1	catabolite control protein A	ccpA	1011	10	3	13	0.0999997	K: transcritpion
SPR_RS05765	spr1154	GCF_000007045.1	NC_003098.1	1158238	1159317	-	WP_000166701.1	glutamine-hydrolyzing carbamoyl-phosphate synthase small subunit	carA	1080	10	1	11	0.0999997	F: Nucleotide transport and metabolism
SPR_RS05015	spr1002	GCF_000007045.1	NC_003098.1	985284	986243	-	WP_001283813.1	ribose-phosphate diphosphokinase	prsA	960	10	1	11	0.0999999	F: Nucleotide transport and metabolism
SPR_RS05525	spr1107	GCF_000007045.1	NC_003098.1	1107604	1108308	-	WP_000722076.1	response regulator transcription factor	NA	705	10	1	11	0.1	Function unknown
SPR_RS09000	spr1793	GCF_000007045.1	NC_003098.1	1764829	1765656	-	WP_001809310.1	pur operon repressor	purR	828	10	1	11	0.1	K: transcritpion
SPR_RS10200	spr2003	GCF_000007045.1	NC_003098.1	1996700	1997707	-	WP_000754546.1	ABC transporter substrate-binding protein	NA	1008	38	4	42	0.105263	P: Inorganic ion transport and metabolism
SPR_RS00300	spr0056	GCF_000007045.1	NC_003098.1	59175	60473	+	WP_000610749.1	adenylosuccinate lyase	purB	1299	91	10	101	0.10989	F: Nucleotide transport and metabolism
SPR_RS07970	spr1606	GCF_000007045.1	NC_003098.1	1581428	1583224	-	WP_000435570.1	oligoendopeptidase F	pepF	1797	18	2	20	0.111111	E: Amino acid transport and metabolism
SPR_RS07115	spr1433	GCF_000007045.1	NC_003098.1	1416910	1417587	-	WP_000221615.1	DnaD domain-containing protein	dnaD	678	9	1	10	0.111111	L: Replication, recombination and repair
SPR_RS04905	spr0979	GCF_000007045.1	NC_003098.1	965281	966390	+	WP_000201898.1	RNA polymerase sigma factor RpoD	rpoD	1110	9	1	10	0.111111	K: transcritpion
SPR_RS03160	spr0627	GCF_000007045.1	NC_003098.1	634965	636101	+	WP_000120709.1	L-lactate oxidase	lctO	1137	78	9	87	0.115385	C: Energy production and conversion
SPR_RS08825	spr1757	GCF_000007045.1	NC_003098.1	1725078	1726244	-	WP_001085462.1	recombinase RecA	recA	1167	8	1	9	0.125	L: Replication, recombination and repair
SPR_RS07280	spr1464	GCF_000007045.1	NC_003098.1	1444730	1447066	-	WP_000360053.1	HAD-IC family P-type ATPase	NA	2337	16	2	18	0.125	P: Inorganic ion transport and metabolism
SPR_RS10360	spr2035	GCF_000007045.1	NC_003098.1	2026409	2028031	+	WP_000958770.1	ATP-binding cassette domain-containing protein	NA	1623	8	1	9	0.125045	Function unknown
SPR_RS07765	spr1564	GCF_000007045.1	NC_003098.1	1544531	1545148	+	WP_000076161.1	TVP38/TMEM64 family protein	NA	618	15	2	17	0.133333	Function unknown
SPR_RS10225	spr2008	GCF_000007045.1	NC_003098.1	2000715	2002067	-	WP_000852486.1	replicative DNA helicase	dnaB	1353	30	4	34	0.133333	L: Replication, recombination and repair
SPR_RS07530	spr1518	GCF_000007045.1	NC_003098.1	1496473	1497324	+	WP_000360342.1	MurR/RpiR family transcriptional regulator	NA	852	44	6	50	0.136364	K: transcritpion
SPR_RS09775	spr1919	GCF_000007045.1	NC_003098.1	1901469	1902761	+	WP_000414968.1	sugar ABC transporter permease	NA	1293	21	3	24	0.142857	P: Inorganic ion transport and metabolism
SPR_RS01355	spr0259	GCF_000007045.1	NC_003098.1	260419	261330	-	WP_000136861.1	PTS mannose/fructose/sorbose transporter family subunit IID	NA	912	21	3	24	0.142857	G: Carbohydrate transport and metabolism
SPR_RS05305	spr1062	GCF_000007045.1	NC_003098.1	1059635	1061368	-	WP_000138135.1	phosphoenolpyruvate--protein phosphotransferase	ptsP	1734	14	2	16	0.142857	G: Carbohydrate transport and metabolism
SPR_RS07080	spr1426	GCF_000007045.1	NC_003098.1	1410831	1411418	-	WP_000422599.1	YihA family ribosome biogenesis GTP-binding protein	engB	588	41	6	47	0.146341	D: Cell cycle control, cell division, chromosome partitioning
SPR_RS03030	spr0598	GCF_000007045.1	NC_003098.1	609754	611595	+	WP_000164111.1	translational GTPase TypA	typA	1842	135	20	155	0.148148	T: Signal transduction mechanisms
SPR_RS01110	spr0209	GCF_000007045.1	NC_003098.1	205609	206919	+	WP_000465397.1	preprotein translocase subunit SecY	secY	1311	60	9	69	0.15	U: Intracellular trafficking, secretion, and vesicular transport
SPR_RS01925	spr0376	GCF_000007045.1	NC_003098.1	376640	377074	+	WP_000386347.1	MarR family transcriptional regulator	NA	435	20	3	23	0.15	K: transcritpion
SPR_RS04235	spr0845	GCF_000007045.1	NC_003098.1	843223	843960	+	WP_000002997.1	UMP kinase	NA	738	53	8	61	0.150943	F: Nucleotide transport and metabolism
SPR_RS02440	spr0479	GCF_000007045.1	NC_003098.1	481311	481604	+	WP_000857562.1	YlxR family protein	NA	294	19	3	22	0.157895	K: transcritpion
SPR_RS08845	spr1761	GCF_000007045.1	NC_003098.1	1729172	1729615	-	WP_000288232.1	tRNA (adenosine(37)-N6)-threonylcarbamoyltransferase complex ATPase subunit type 1 TsaE	tsaE	444	19	3	22	0.157895	Function unknown
SPR_RS08340	spr1677	GCF_000007045.1	NC_003098.1	1648982	1650502	-	WP_000182935.1	ABC transporter permease/substrate-binding protein	NA	1521	25	4	29	0.16	P: Inorganic ion transport and metabolism
SPR_RS10205	spr2004	GCF_000007045.1	NC_003098.1	1997745	1998503	-	WP_001245132.1	ABC transporter permease	NA	759	43	7	50	0.162791	P: Inorganic ion transport and metabolism
SPR_RS07040	spr1417	GCF_000007045.1	NC_003098.1	1403479	1404831	-	WP_000521416.1	phosphoglucosamine mutase	glmM	1353	6	1	7	0.166666	G: Carbohydrate transport and metabolism
SPR_RS04880	spr0974	GCF_000007045.1	NC_003098.1	957625	960321	+	WP_000058147.1	phosphoenolpyruvate carboxylase	ppc	2697	12	2	14	0.166666	C: Energy production and conversion
SPR_RS03300	spr0656	GCF_000007045.1	NC_003098.1	661436	662026	+	WP_000613477.1	ATP-dependent Clp protease proteolytic subunit ClpP	clpP	591	30	5	35	0.166667	J: Translation, ribosomal structure and biogenesis
SPR_RS07420	spr1494	GCF_000007045.1	NC_003098.1	1470686	1471615	+	WP_000733056.1	metal ABC transporter substrate-binding lipoprotein/adhesin PsaA	psaA	930	6	1	7	0.166667	P: Inorganic ion transport and metabolism
SPR_RS09865	spr1934	GCF_000007045.1	NC_003098.1	1915450	1915791	+	WP_001204051.1	metal-sulfur cluster assembly factor	NA	342	6	1	7	0.166667	Function unknown
SPR_RS07875	spr1588	GCF_000007045.1	NC_003098.1	1568307	1569053	-	WP_000605157.1	class I SAM-dependent methyltransferase	NA	747	18	3	21	0.166667	Q: Secondary metabolites biosynthesis, transport, and catabolism
SPR_RS03885	spr0775	GCF_000007045.1	NC_003098.1	768897	770309	+	WP_000797065.1	Fe-S cluster assembly protein SufB	sufB	1413	96	16	112	0.166667	O: Post-translational modification, protein turnover, and chaperones
SPR_RS07435	spr1497	GCF_000007045.1	NC_003098.1	1475035	1475736	-	WP_000323372.1	ABC transporter ATP-binding protein	NA	702	30	7	37	0.166667	P: Inorganic ion transport and metabolism
SPR_RS07425	spr1495	GCF_000007045.1	NC_003098.1	1471738	1472229	+	WP_000256028.1	thiol peroxidase	tpx	492	6	1	7	0.166667	O: Post-translational modification, protein turnover, and chaperones
SPR_RS07010	spr1411	GCF_000007045.1	NC_003098.1	1396746	1397930	+	WP_000813913.1	CDF family manganese efflux transporter MntE	mntE	1185	6	1	7	0.166667	E: Amino acid transport and metabolism

### Sheet: S.D5. ABC results
Supplementary Data 5. Genetic diversity indices and posterior estimates of growth rate obtained in the ABC-RF approach implemented to investigate S. pneumoniae demographic history. Presented are the median, 2.5th and 97.5th percentiles of growth rates obtained from 25,500 simulations from the main ABC analysis (denoted by A), and from 5600 simulations in the alternative analysis featuring a diffe…
		The last column indicates the windows that were considered for posterior predictive checks and to obtain the final median growth rate estimate, which was then used in the coalescent Ne calculation. The windows considered contain genes that are not under strong natural selection. S, number of segregating sites; Taj D, Tajima's D.
Start of window	S	Taj D	median post growth rate A	2.5th Percentile post growth rate A	97.5th Percentile post growth rate A	median post growth rate B	2.5th Percentile post growth rate B	97.5th Percentile post growth rate B	total nr genes	nr genes with dN/dS>2	nr genes with dN/dS<0 11	considered for growth rate/Ne Calculation
1	4259	-1.69	17.3603	5.7799	27.8699	17.567	13.0055	29.4903	48	4	1	no
10001	3864	-1.55	14.472	5.1707	23.8093	13.0412	9.6382	17.0733	47	4	1	no
20001	3633	-1.5	11.2546	1.3785	18.0165	11.2754	8.8304	14.7949	47	4	1	no
30001	3195	-1.46	10.0424	1.5977	17.8613	10.151	8.062	14.7902	39	3	1	no
40001	3302	-1.27	7.1375	1.5979	12.5731	6.5132	4.7378	11.1474	41	2	1	no
50001	2822	-1.13	5.2811	2.5287	10.593	4.8333	3.6752	7.0968	40	2	1	no
60001	2606	-1	3.516	0.8468	8.0701	3.6389	2.7395	5.296	40	1	0	no
70001	2998	-1.12	5.3077	2.1607	10.5921	4.8091	3.3942	7.098	45	1	0	no
80001	3083	-1.25	7.2378	2.5287	12.5729	6.454	4.696	11.1466	46	0	2	no
90001	3476	-1.33	9.0952	1.5979	16.5497	7.3626	5.3344	14.7888	49	0	2	no
100001	3339	-1.38	10.6344	2.5289	19.5395	10.1494	5.5235	19.0723	53	0	2	no
110001	3288	-1.41	12.1471	4.9757	22.2456	10.5517	5.9519	27.342	58	0	1	Yes
120001	3615	-1.48	13.9899	5.1698	23.4965	10.8468	6.8821	27.954	60	0	1	Yes
130001	4162	-1.41	12.8375	5.0123	22.246	10.1873	5.5189	27.9143	64	0	1	Yes
140001	3909	-1.59	15.9284	6.9551	35.0562	13.9656	8.8387	30.8245	58	0	1	Yes
150001	4519	-1.63	16.9745	5.7821	43.8019	16.0401	9.3953	31.6843	59	0	1	Yes
160001	4848	-1.71	18.8037	5.7823	49.0519	17.4092	11.1267	36.7064	53	0	1	Yes
170001	4850	-1.66	18.3268	4.9764	35.0549	16.7264	9.8749	31.3609	53	0	1	Yes
180001	4780	-1.65	16.7978	5.7796	28.1799	16.1638	9.8754	31.3609	53	0	0	Yes
190001	4176	-1.62	16.3724	6.954	26.2349	15.3664	9.8739	29.4921	47	0	0	Yes
200001	3801	-1.64	16.7979	5.782	26.1436	15.3659	9.875	27.9186	35	0	0	Yes
210001	4223	-1.6	15.465	7.7547	24.9758	14.1793	9.8723	17.9254	33	0	0	Yes
220001	4148	-1.52	11.6748	4.7741	18.7601	11.1065	8.8497	14.7954	33	0	0	Yes
230001	3609	-1.6	15.8932	5.8125	23.8069	13.3203	9.9734	17.8424	29	0	0	Yes
240001	3462	-1.68	15.5329	4.9758	24.9556	15.5946	13.0084	20.5881	31	0	0	Yes
250001	3557	-1.69	13.7287	4.975	23.2822	15.8298	13.4552	20.3581	39	0	0	Yes
260001	2818	-1.58	9.58	2.9118	17.537	12.8918	9.9677	16.1918	39	1	0	no
270001	2906	-1.6	12.814	4.9749	22.688	13.5108	9.8777	16.7347	37	1	0	no
280001	3144	-1.68	12.4766	4.9747	23.432	16.1987	13.0051	21.7931	41	1	0	no
290001	3613	-1.64	14.3039	4.975	23.8094	14.9922	12.9739	18.8789	47	2	0	no
300001	4132	-1.54	12.9529	5.1711	22.9387	12.5292	9.638	16.1915	50	2	0	no
310001	3738	-1.4	9.9835	1.5978	18.4014	9.9738	6.121	15.064	46	2	0	no
320001	3635	-1.42	11.6759	5.0124	19.1641	10.235	6.2099	15.0647	47	2	0	no
330001	3855	-1.43	11.6875	5.1697	18.796	10.1551	6.2749	15.0649	48	2	0	no
340001	3955	-1.35	11.7809	3.0815	19.1762	8.9113	5.5985	15.3663	45	3	0	no
350001	3651	-1.32	9.7012	1.5979	15.9756	7.7107	5.2969	13.0147	42	3	0	no
360001	3658	-1.32	9.6894	1.5979	15.9755	7.7125	5.2969	13.0147	40	3	0	no
370001	3476	-1.29	8.7139	1.7713	15.9751	7.1474	4.8127	12.415	43	3	0	no
380001	3383	-1.04	4.9256	1.3796	10.2858	3.8735	2.3224	6.8893	42	3	0	no
390001	3475	-1.04	4.7941	1.5976	10.2859	4.0906	2.2193	10.9851	47	2	0	no
400001	3136	-1.04	5.1203	1.5977	10.2862	4.1304	2.1967	7.6246	45	2	0	no
410001	3248	-1.08	5.4693	2.0596	11.5376	4.4516	2.7968	11.1459	41	2	0	no
420001	3665	-1.14	5.6502	2.5288	13.3663	5.2491	3.2421	11.1463	47	2	0	no
430001	3945	-1.25	8.4528	2.5288	15.9755	6.9199	4.1885	15.0625	51	3	0	no
440001	4059	-1.34	9.8135	3.3728	16.0777	8.5621	5.4805	15.0636	53	2	0	no
450001	4270	-1.26	8.3308	1.7714	15.9749	6.8745	4.134	11.1487	53	2	0	no
460001	4436	-1.27	8.4954	1.7713	15.9749	6.8683	4.6015	11.1487	58	1	0	no
470001	4232	-1.2	5.565	2.3925	13.3663	6.1595	3.9099	11.1481	49	1	0	no
480001	3845	-1.29	8.5762	1.7713	15.975	7.1395	5.334	11.4085	42	1	0	no
490001	3897	-1.36	8.3289	1.5977	14.9672	9.8136	5.8158	11.6298	36	1	0	no
500001	3928	-1.42	8.6762	1.5977	16.0774	9.8105	7.2915	12.6498	39	1	0	no
510001	4367	-1.57	15.3555	5.1709	25.1599	12.7649	9.6385	17.0685	40	1	0	no
520001	4223	-1.58	15.4643	8.921	23.8096	13.8546	9.8722	17.925	39	1	0	no
530001	3823	-1.52	12.4259	5.17	22.2452	12.2213	8.8536	17.0864	36	0	0	Yes
540001	3570	-1.45	11.2958	1.5979	19.1759	10.3214	7.3199	14.7949	35	0	0	Yes
550001	3573	-1.51	11.6863	3.3733	22.2446	12.1311	8.9851	16.824	41	0	0	Yes
560001	3771	-1.49	14.6889	5.171	22.9386	12.1323	8.3675	17.4034	40	0	0	Yes
570001	4015	-1.58	15.7478	5.1719	25.1583	13.6682	9.8719	17.9256	47	0	0	Yes
580001	4313	-1.59	17.1557	4.9766	24.975	13.729	9.872	18.1893	54	0	0	Yes
590001	3984	-1.58	17.0454	4.9763	25.1806	13.8749	9.8717	17.9253	54	0	0	Yes
600001	4309	-1.63	17.3605	5.782	28.6587	16.1574	9.8743	30.5769	60	0	0	Yes
610001	3756	-1.55	16.8916	5.1703	25.1587	13.5465	9.6385	18.9077	61	0	0	Yes
620001	3599	-1.5	15.1831	5.7799	24.2811	12.7611	8.5513	17.9254	62	0	0	Yes
630001	3773	-1.53	15.2182	5.782	24.2818	12.7618	8.8498	17.9252	64	0	0	Yes
640001	3920	-1.63	17.2601	4.9759	25.1814	15.1469	9.8748	22.1565	67	2	0	no
650001	3869	-1.7	17.3323	5.7821	33.233	18.6664	12.3079	31.6835	60	2	0	no
660001	3736	-1.76	18.7055	7.7422	35.4639	21.1484	13.548	30.4886	63	4	0	no
670001	3553	-1.78	21.5481	10.8194	38.093	22.8413	14.0923	30.6226	60	4	0	no
680001	3764	-1.82	23.7104	11.9316	40.4093	24.3318	16.7855	33.3293	58	4	0	no
690001	3756	-1.69	17.3604	5.7795	33.233	17.4038	12.3079	28.7607	57	4	0	no
700001	3711	-1.63	15.8978	4.9761	27.403	15.3288	9.8751	26.7418	50	4	0	no
710001	3834	-1.64	15.4127	4.9754	28.6584	16.4725	9.878	26.7406	50	5	0	no
720001	4116	-1.48	12.0473	4.9757	23.8061	12.0948	6.8988	21.5329	53	5	0	no
730001	4257	-1.35	10.0297	4.9749	22.9386	9.8728	5.8134	16.7372	58	7	0	no
740001	4376	-1.18	6.8918	2.3927	15.2874	6.0183	3.2681	11.5507	54	5	0	no
750001	4209	-1.01	4.677	1.1607	10.2854	4.1721	2.6356	7.0864	54	5	0	no
760001	4362	-1.02	4.6335	1.1607	10.2854	4.1896	2.6765	7.0864	53	3	1	no
770001	4500	-0.98	4.1364	0.8468	9.7331	3.8728	2.219	6.8355	55	4	1	no
780001	4255	-0.94	3.554	0.8467	9.5303	3.4726	1.9117	6.8316	54	4	1	no
790001	4072	-1.03	4.384	1.3808	10.286	4.268	2.8566	7.1081	57	4	1	no
800001	3642	-0.93	3.5143	0.8467	9.5303	3.4719	2.0081	5.6688	58	4	1	no
810001	3469	-0.85	3.346	1.2317	8.07	2.7962	1.6803	5.2789	54	3	1	no
820001	3102	-0.97	3.517	1.1606	8.4497	3.6001	2.2157	6.4523	49	4	1	no
